# Ancient co-option of LTR retrotransposons as yeast centromeres

**DOI:** 10.1101/2025.04.25.647736

**Authors:** Max A. B. Haase, Luciana Lazar-Stefanita, Lyam Baudry, Aleksandra Wudzinska, Xiaofan Zhou, Antonis Rokas, Chris Todd Hittinger, Andrea Musacchio, Jef D. Boeke

## Abstract

The evolutionary origins of the genetic point centromere in the brewer’s yeast *Saccharomyces cerevisiae,* a member of the order Saccharomycetales, are still unknown. Competing hypotheses suggest that the point centromere tripartite genetic centromere DNA elements (CDEs) either evolved from ancestral epigenetic centromeres by descent with modification or were gained through horizontal transfer from selfish DNA plasmids.^1,2^ Here, we identified centromeres in the sister order Saccharomycodales and termed them “proto-point centromeres” due to sequence features that bridge the evolutionary gap between point centromeres and ancestral centromeres types. Comparative genomic analyses across multiple yeast orders showed an unexpected evolutionary link between point and proto-point centromeres to the long terminal repeats (LTRs) of Ty5 retrotransposons. Strikingly, one Saccharomycodales species, *Saccharomycodes ludwigii*, harbors compact Ty5-based centromeres, where its CDEII elements are divergent AT-rich Ty5 LTRs. These living fossil centromeres show how retrotransposon cis-regulation was likely co-opted for genetic centromere specification. These insights show that point centromeres are direct descendants of retrotransposons and have evolved by descent with modification. Ultimately, the many diverse centromere types across the yeast subphylum may share a common ancestry rooted in retrotransposon activity.
