## Supplementary material for "Ancient co-option of LTR retrotransposons as yeast centromeres": Table S5

### Sheet: Sheet1
Supplemental Table 5. SaCENTy5 elements from Sa. ludwigii strains
Species	Strain	Element	TSD	5' LTR	3' LTR		Full Sequence	length
Sa. Ludwigii	NBRC1723	SaCENTy5-1	GAAAA	TGTtgagaaaataaatgtacgggtgtgtatatttattttctatctGCCTGTTCGTCATATGCATGGCTGCTTCTAAATACTATCTTTccttttataatattatattaattaagTTATACGTAATTTATATAAGAAGTCCCTTTACATAAGCTAAAAGAGACTAAGGTGTATATTCATATTAACAGGTATATTACATAATATGAATCATTCTATTGATCGGTTAGATCAGCTATTCGCTCAACA	TGTtgagaaaataaatgtacgggtgtgtatatttattttctatctGCCTGTTCGTCATATGCATGGCTGCTTCTAAATACTATCTTTccttttataatattatattaattaagTTATACGTAATTTATATAAGAAGTCCCTTTTACATAAGCTAAAAGAGACTAAGGTGTATATTCATATTAACAGGTATATTACATAATATGAATCATTCTATTGATCGGTTAGATCAGCTATTCGCTCAACA	.	GAAAATGTtgagaaaataaatgtacgggtgtgtatatttattttctatctGCCTGTTCGTCATATGCATGGCTGCTTCTAAATACTATCTTTccttttataatattatattaattaagTTATACGTAATTTATATAAGAAGTCCCTTTACATAAGCTAAAAGAGACTAAGGTGTATATTCATATTAACAGGTATATTACATAATATGAATCATTCTATTGATCGGTTAGATCAGCTATTCGCTCAACAGGTTATGAGCCCTGAGGCAATACCCGAAGTACTCtacaaattaaaaggaAATTCCAACTATAAAAAATGGTGTGACGAATTTACTTATATGTTAACAGCCTTTAACCCATATATTGTGAGTTTCTTGCAAACTGGTCTATTAAACATACCA…	5292	None
Sa. Ludwigii	NBRC1722	SaCENTy5-1	GAAAA	TGTtgagaaaataaatgtacgggtgtgtatatttattttctatctGCCTGTTCGTCATATGCATGGCTGCTTCTAAATACTATCTTTccttttataatattatattaattaagTTATACGTAATTTATATAAGAAGTCCCTTTTACATAAGCTAAAAGAGACTAAGGTGTATATTCATATTAACAGGTATATTACATAATATGAATCATTCTATTGATCGGTTAGATCAGCTATTCGCTCAACA	TGTtgagaaaataaatgtacgggtgtgtatatttattttctatctGCCTGTTCGTCATATGCATGGCTGCTTCTAAATACTATCTTTccttttataatattatattaattaagTTATACGTAATTTATATAAGAAGTCCCTTTTACATAAGCTAAAAGAGACTAAGGTGTATATTCATATTAACAGGTATATTACATAATATGAATCATTCTATTGATCGGTTAGATCAGCTATTCGCTCAACA	.	GAAAATGTtgagaaaataaatgtacgggtgtgtatatttattttctatctGCCTGTTCGTCATATGCATGGCTGCTTCTAAATACTATCTTTccttttataatattatattaattaagTTATACGTAATTTATATAAGAAGTCCCTTTTACATAAGCTAAAAGAGACTAAGGTGTATATTCATATTAACAGGTATATTACATAATATGAATCATTCTATTGATCGGTTAGATCAGCTATTCGCTCAACAGGTTATGAGCCCTGAGGCAATACCCGAAGTACTCtacaaattaaaaggaAATTCCAACTATAAAAAATGGTGTGACGAATTTACTTATATGTTAACAGCCTTTAACCCATATATTGTGAGTTTCTTGCAAACTGGTCTATTAAACATACC…	5290	None
Sa. Ludwigii	NBRC1722	SaCENTy5-2	ttatt	tgttgagaaaataaatgtacgggtgtgtatatttattttctatctGCCTGTTCGTCATATGCATGGCTGCTTCTAAATACTATCTTTccttttataatattatattaattaagTTATACGTAATTATATAAGAAGTCCCTTTTACATAAGCTAAAAGAGACTAAGGTGTATATTCATATTAACAGGTATATTACATAATATGAATCATTCTATTGATCGGTTAGATCAGCTATTCGCTCAACA	TGTtgagaaaataaatgtacgggtgtgtatatttattttctatctGCCTGTTCGTCATATGCATGGCTGCTTCTAAATACTATCTTTccttttataatattatattaattaagTTATACGTAATTATATAAGAAGTCCCTTTTACATAAGCTAAAAGAGACTAAGGTGTATATTCATATTAACAGGTATATTACATAATATGAATCATTCTATTGATCGGTTAGATCAGCTATTCGCTcaaca	.	aataatgttgagaaaataaatgtacgggtgtgtatatttattttctatctGCCTGTTCGTCATATGCATGGCTGCTTCTAAATACTATCTTTccttttataatattatattaattaagTTATACGTAATTATATAAGAAGTCCCTTTTACATAAGCTAAAAGAGACTAAGGTGTATATTCATATTAACAGGTATATTACATAATATGAATCATTCTATTGATCGGTTAGATCAGCTATTCGCTCAACAGGTTATGAGCCCTGAGGCAATACCCGAAGTACTCtacaaattaaaaggaAATTCCAACTATAAAAAATGGTGTGACGAATTTACTTATATGTTAACAGCCTTTAACCCATATATTGTGAGTTTCTTGCAAACTGGTCTATTAAACATACCA…	5288	CEN
Sa. Ludwigii	NBRC1723	SaCENTy5-2	TTATT	TGTtgagaaaataaatgtacgggtgtgtatatttattttctatctGCCTGTTCGTCATATGCATGGCTGCTTCTAAATACTATCTTTccttttataatattatattaattaagTTATACGTAATTATATAAGAAGTCCCTTTACATAAGCTAAAAGAGACTAAGGTGTATATTCATATTAACAGGTATATTACATAATATGAATCATTCTATTGATCGGTTAGATCAGCTATTCGCTCAACA	TGTtgagaaaataaatgtacgggtgtgtatatttattttctatctGCCTGTTCGTCATATGCATGGCTGCTTCTAAATACTATCTTTccttttataatattatattaattaagTTATACGTAATTATATAAGAAGTCCCTTTACATAAGCTAAAAGAGACTAAGGTGTATATTCATATTAACAGGTATATTACATAATATGAATCATTCTATTGATCGGTTAGATCAGCTATTCGCTcaaca	.	AATAATGTtgagaaaataaatgtacgggtgtgtatatttattttctatctGCCTGTTCGTCATATGCATGGCTGCTTCTAAATACTATCTTTccttttataatattatattaattaagTTATACGTAATTATATAAGAAGTCCCTTTACATAAGCTAAAAGAGACTAAGGTGTATATTCATATTAACAGGTATATTACATAATATGAATCATTCTATTGATCGGTTAGATCAGCTATTCGCTCAACAGGTTATGAGCCCTGAGGCAATACCCGAAGTACTCtacaaattaaaaggaAATTCCAACTATAAAAAATGGTGTGACGAATTTACTTATATGTTAACAGCCTTTAACCCATATATTGTGAGTTTCTTGCAAACTGGTCTATTAAACATACCAG…	5286	CEN
Sa. Ludwigii	SDL122	SaCENTy5-2	absent	tgttaagaaaataaatgtgCAGGTGtgtatttattgtttatttgcCTGTGGATCAGCGTATTACAGTTTTGTTATAGTTCTCATCTTTACCTATATATAATACAACATTAATTAAGTTGTACGTAAGTTATATAAGATGttcctttttatataaGATGAAAGACACTAAgatgtatatttatattaacaGGTATATTACATaatatgaataattttattaaccgATTAGATCAGCTATTTGCTCAACA	TGTTAAGAAAGTAAATGTACGGGTGTGTATTTGTTTCCTATCTACTTGTGCATCATATGCATGGTTGCTTCCAGATATTATCTTTCCTTATATAATACAACATTAATAAAGTTATGTAAGAAGTCCCTTTTTAGATAAGCTGAAAGAGACTAAGGTGTATACTAACATCAACAGGTTTATTACATaatatgaataattttACAGAGCAATTGGGTCAGCTATTCGTCCAGCA	.	tgttaagaaaataaatgtgCAGGTGtgtatttattgtttatttgcCTGTGGATCAGCGTATTACAGTTTTGTTATAGTTCTCATCTTTACCTATATATAATACAACATTAATTAAGTTGTACGTAAGTTATATAAGATGttcctttttatataaGATGAAAGACACTAAgatgtatatttatattaacaGGTATATTACATaatatgaataattttattaaccgATTAGATCAGCTATTTGCTCAACAGGTTATGAGCCCTGAGGCAATACCCGAAGTACCCtacaaattaaaaggaAATTCCAACTATAAAAAATGGTGTGACGAATTTACTTATATGTTAACAGCCTTTAACCCATATATTGTGAGTTACCTGCAAACTGGTCTATTAAACGTGCCA…	3184	CEN
Sa. Ludwigii	SDL122	SaCENTy5-4	absent	tgagatatatatatatgtacaggtgtgtatttatttttttatttgccTGTTCAAGATATACTTGATTTCTTACGGATATTAtctttctttatataaaagGGTTTTTTTACATAAGCTAAAGAGACCAATGTGTATATTGCATAATATGAATAATTCTATTAACCGATTGGATCAGCTATTCGCTCAACA	TGTtgagaaaataaatgtacGGGcgtgtatttattttctatataCCCGTGCATCATATGCATGGTTGCTTACAgatattatctttttttatataacacaatattatttaactaCTACGTGGAGTTATAAAGGAGCTCTCTTTATATAAGCTAATGTGACCAAtgtgtatatttatatcaagAGGTATATTACAtaatatgatttttttttttactgttATGTTAGATCAGCTTTTTGCTCA	.	tgagatatatatatatgtacaggtgtgtatttatttttttatttgccTGTTCAAGATATACTTGATTTCTTACGGATATTAtctttctttatataaaagGGTTTTTTTACATAAGCTAAAGAGACCAATGTGTATATTGCATAATATGAATAATTCTATTAACCGATTGGATCAGCTATTCGCTCAACAGGTTATGAGCCTTGAGGCAATACCCGAAGTATTCtacaaattaaaaggaAATTCCAACTATAAAAAATGGTGTGACGAATTTACTTATATGTTAACAGCCTTTAACCCATATATTGTGAGTTTCTTGCAAACTGGTCTATTAAACATACCAGACATTAATAATGCTGATACAATTGTTACCACTAGAATGCTTACCACGGCTAGTCGAAT…	3134	CEN
Sa. Ludwigii	UTAD17	SaCENTy5-4	absent	TGTtgagaaaataaatgtacgggtgtgtatatttattttctatctGCCTGTTCGTCATATGCATGGCTGCTTCTAAATACTATCTTTccttttataatattatattaattaagTTATACGTAATTATATAAGAAGTCCCTTTTACATAAGCTAAAAGAGACTAAGGTGTATATTCATATTAACAGGTATATTACATAATATGAATCATTCTATTGATCGGTTAGATCAGCTATTCGCTCAACA	TGTtgagaaaataaatgtacGGGcgtgtatttattttctatataCCCGTGCATCATATGCATGGTTGCTTACAgatattatctttttttatataacacaatattatttaactaCTACGTGGAGTTATAAAGGAGCTCTCTTTATATAAGCTAATGTGACCAAtgtgtatatttatatcaagAGGTATATTACAtaatatgatttttttttttactgttATGTTAGATCAACTTTTTGCTCA	.	TGTtgagaaaataaatgtacgggtgtgtatatttattttctatctGCCTGTTCGTCATATGCATGGCTGCTTCTAAATACTATCTTTccttttataatattatattaattaagTTATACGTAATTATATAAGAAGTCCCTTTTACATAAGCTAAAAGAGACTAAGGTGTATATTCATATTAACAGGTATATTACATAATATGAATCATTCTATTGATCGGTTAGATCAGCTATTCGCTCAACAGGTTATGAGCCCTGAGGCAATACCCGAAGTACTCtacaaattaaaaggaAATTCCAACTATAAAAAATGGTGTGACGAATTTACTTATATGTTAACAGCCTTTAACCCATATATTGTGAGTTTCTTGCAAACTGGTCTATTAAACATACCAGACAT…	3188	CEN
Sa. Ludwigii	NBRC1722	SaCENTy5-4	absent	TGTtgagaaaataaatgtacgggtgtgtatatttattttctatctGCCTGTTCGTCATATGCATGGCTGCTTCTAAATACTATCTTTccttttataatattatattaattaagTTATACGTAATTTATATAAGAAGTCCCTTTTACATAAGCTAAAAGAGACTAAGGTGTATATTCATATTAACAGGTATATTACATAATATGAATCATTCTATTGATCGGTTAGATCAGCTATTCGCTCAACA	TGTtgagaaaataaatgtacGGGcgtgtatttattttctatataCCCGTGCATCATATGCATGGTTGCTTACAgatattatctttttttatataacacaatattatttaactaCTACGTGGAGTTATAAAGGAGCTCTCTTTATATAAGCTAATGTGACCAAtgtgtatatttatatcaagAGGTATATTACAtaatatgatttttttttttactgttATGTTAGATCAACTTTTTGCTCA	.	TGTtgagaaaataaatgtacgggtgtgtatatttattttctatctGCCTGTTCGTCATATGCATGGCTGCTTCTAAATACTATCTTTccttttataatattatattaattaagTTATACGTAATTTATATAAGAAGTCCCTTTTACATAAGCTAAAAGAGACTAAGGTGTATATTCATATTAACAGGTATATTACATAATATGAATCATTCTATTGATCGGTTAGATCAGCTATTCGCTCAACAGGTTATGAGCCCTGAGGCAATACCCGAAGTACTCtacaaattaaaaggaAATTCCAACTATAAAAAATGGTGTGACGAATTTACTTATATGTTAACAGCCTTTAACCCATATATTGTGAGTTTCTTGCAAACTGGTCTATTAAACATACCAGACA…	3189	CEN
Sa. Ludwigii	NBRC1723	SaCENTy5-4	absent	TGTtgagaaaataaatgtacGGGtgtgtatttattttctatctGCCTGTTCATCATATGCATGGCTGCTTCTAAATACTATCTTTccttttataatattatattaattaagTTATACGTAATTTATATAAGAAGTCCCTTTTACATAAGCTAAAAGAGACTAAGGTGTATATTCATATTAACAGGTATATTACATAATATGAATCATTCTATTGATCGGTTAGATCAGCTATTCGCTCAACA	TGTtgagaaaataaatgtacGGGcgtgtatttattttctatataCCCGTGCATCATATGCATGGTTGCTTACAgatattatctttttttatataacacaatattatttaactaCTACGTGGAGTTATAAAGGAGCTCTCTTTATATAAGCTAATGTGACCAAtgtgtatatttatatcaagAGGTATATTACAtaatatgatttttttttttactgttATGTTAGATCAACTTTTGCTCA	.	TGTtgagaaaataaatgtacGGGtgtgtatttattttctatctGCCTGTTCATCATATGCATGGCTGCTTCTAAATACTATCTTTccttttataatattatattaattaagTTATACGTAATTTATATAAGAAGTCCCTTTTACATAAGCTAAAAGAGACTAAGGTGTATATTCATATTAACAGGTATATTACATAATATGAATCATTCTATTGATCGGTTAGATCAGCTATTCGCTCAACAGGTTATGAGCCCTGAGGCAATACCCGAAGTACTCtacaaattaaaaggaAATTCCAACTATAAAAAATGGTGTGACGAATTTACTTATATGTTAACAGCCTTTAACCCATATATTGTGAGTTTCTTGCAAACTGGTCTATTAAACATACCAGACATT…	3185	CEN
Sa. Ludwigii	NBRC1722	SaCENTy5-6	CAATAT	TGTtgagaaaataaatgtacgggtgtgtatatttattttctatctGCCTGTTCGTCATATGCATGGCTGCTTCTAAATACTATCTTTccttttataatattatattaattaagTTATACGTAATTTATATAAGAAGTCCCTTTTACATAAGCTAAAAGAGACTAAGGTGTATATTCATATTAACAGGTATATTACATAATATGAATCATTCTATTGATCGGTTAGATCAGCTATTCGCTCAACA	TGTtgagaaaataaatgtacgggtgtgtatatttattttctatctGCCTGTTCGTCATATGCATGGCTGCTTCTAAATACTATCTTTccttttataatattatattaattaagTTATACGTAATTTATATAAGAAGTCCCTTTTACATAAGCTAAAAGAGACTAAGGTGTATATTCATATTAACAGGTATATTACATAATATGAATCATTCTATTGATCGGTTAGATCAGCTATTCGCTCAA	.	CAATATGTtgagaaaataaatgtacgggtgtgtatatttattttctatctGCCTGTTCGTCATATGCATGGCTGCTTCTAAATACTATCTTTccttttataatattatattaattaagTTATACGTAATTTATATAAGAAGTCCCTTTTACATAAGCTAAAAGAGACTAAGGTGTATATTCATATTAACAGGTATATTACATAATATGAATCATTCTATTGATCGGTTAGATCAGCTATTCGCTCAACAGGTTATGAGCCCTGAGGCAATACCCGAAGTACTCtacaaattaaaaggaAATTCCAACTATAAAAAATGGTGTGACGAATTTACTTATATGTTAACAGCCTTTAACCCATATATTGTGAGTTTCTTGCAAACTGGTCTATTAAACATACC…	5291	CEN
