## Supplementary material for "Ancient co-option of LTR retrotransposons as yeast centromeres": Table S10

### Sheet: Table S9
Table S10. Summary of Rep2 ortholog dectection in Saccharomycotina
Query ID Rep1 homolog	Best match (S. cerevisiae genome)	Percent identity to best match	Alignment Length (AA)	e-value	Order	notes
g000551.m1.yHMPu5000026219_lachancea_waltii_180604	REP1	23.342	377	1.33e-16	Saccharomycetales	Matches both REP1/REP2 HMMs
g005193.m1.yHMPu5000034695_lachancea_fermentati_201018	REP1	22.872	376	2.36e-22	Saccharomycetales	Matches both REP1/REP2 HMMs
g003125.m1.yHDO590_kloeckera_taiwanica_180604	REP2	100	280	0	Saccharomycodales	Contamination
g002244.m1.yHMPu5000038333_ogataea_chonburiensis_170713	REP2	100	198	6.61e-145	Pichiales	Contamination
g003660.m1.yHMPu5000038317_tortispora_sangerardonensis_170713	REP2	100	173	6.05e-124	Trigonopsidales	Contamination
g005758.m1.yHMPu5000038347_candida_yuanshanica_170713	REP2	100	170	5.26e-122	Phaffomycetales	Contamination
g003662.m1.yHDO586_kazachstania_humatica_180604	REP2	100	213	1.64e-156	Saccharomycetales	Contamination
g005105.m1.yHMPu5000035322_Diddensiella_transvaalensis_SPADES	REP2	100	296	0	Dipodascales	Contamination
g001062.m1.yHMPu5000041780_Schwanniomyces_polymorphus_var_polymorphus_SPADES	REP2	100	143	1.53e-102	Serinales	Contamination
g006812.m1.yHMPu5000035010_candida_tanzawaensis_190924	REP2	100	44	1.93e-26	Serinales	Contamination
g006792.m1.yHMPu5000034603_sporopachydermia_quercuum_190924	REP2	100	179	5.59e-130	Sporopachydermiales	Contamination
g001086.m1.yHMPu5000041774_sugiyamaella_boreocaroliniensis_180604	REP2	100	138	1.58e-98	Dipodascales	Contamination
g001329.m1.yHMPu5000038322_schwanniomyces_polymorphus_var_africanus_170713	REP2	99.662	296	0	Serinales	Contamination
g002695.m1.yHMPu5000038393_candida_diospyri_180604	REP2	99.655	290	0	Serinales	Contamination
g003903.m1.yHMPu5000037889_candida_pseudofarinosa_180604	REP2	99.383	162	2.9e-117	Serinales	Contamination
g002788.m1.yHMPu5000037906_candida_glucosophila_180604	REP2	99.371	159	1.04e-113	Serinales	Contamination
g004928.m1.yHDO599_dipodascus_anamola_180604	REP2	98.678	227	2.64e-165	Dipodascales	Contamination
g001420.m1.yHMPu5000041781_schwanniomyces_occidentalis_var_persoonii_190924	REP2	98.479	263	0	Serinales	Contamination
g000908.m1.yHMPu5000038100_candida_musiphila_170912	REP2	96.154	234	2.55e-152	Dipodascales	Contamination
g002026.m1.saccharomyces_mikatae	REP2	76.712	73	1.98e-25	Saccharomycetales
g002995.m1.yHMPu5000037205_zygotorulaspora_danielsina_210210	REP2	26.02	196	7.67e-11	Saccharomycetales
