## Supplementary material for "Ancient co-option of LTR retrotransposons as yeast centromeres": Table S11

### Sheet: Table S11
Table S11. Targeted tblastn search of Rep1/2 orthologs in Saccharomycodales
Query Species	Assembly	Contig	Position Start	Position End	Search Query (Rep1 or Rep2 homologs)	Percent identity to best match	Alignment Length (AA)	e-value	Best match (S. cerevisiae genome)	Notes
Saccharomycodes ludwigii	GCA_020623615.1_UHD_SCDLUD_122.8_genomic.fna	gb|CM036077.1|	1097240	1097593	sp|P13782.1|REP2_ZYGRO	26.984	126	0.047	IDH1/IDH2
Hanseniaspora valbyensis NRRL Y-1626	GCA_001664025.1_Hanva1_1_genomic.fna	gb|LXPE01000549.1|	1315	1647	sp|P13781.1|REP2_ZYGBI	25.217	115	0.027	MBA1
Hanseniaspora sp. CRUB 1602	GCA_004919795.1_ASM491979v1_genomic.fna	gb|SRHF01000001.1|	216492	216160	sp|P13781.1|REP2_ZYGBI	25.217	115	0.012	MBA1
Hanseniaspora lindneri	GCA_019649525.1_ASM1964952v1_genomic.fna	gb|JAFNJT010000066.1|	32338	32670	sp|P13781.1|REP2_ZYGBI	24.779	113	0.026	MBA1
Hanseniaspora valbyensis	GCA_030567375.1_ASM3056737v1_genomic.fna	gb|JAJLSC010000295.1|	8414	8746	sp|P13781.1|REP2_ZYGBI	25.217	115	0.025	MBA1
Hanseniaspora lindneri	GCA_030569975.1_ASM3056997v1_genomic.fna	gb|JAJLUS010000103.1|	16152	16484	sp|P13781.1|REP2_ZYGBI	24.779	113	0.027	MBA1
Hanseniaspora sp. CRUB 1602	GCA_030573575.1_ASM3057357v1_genomic.fna	gb|JAJMDL010000001.1|	216492	216160	sp|P13781.1|REP2_ZYGBI	25.217	115	0.012	MBA1
Hanseniaspora taiwanica (nom. inval.)	GCA_030580555.1_ASM3058055v1_genomic.fna	gb|JAKTSY010000224.1|	2242	2024	g002026.m1.saccharomyces_mikatae	76.712	73	1.94e-24	2µ plasmid	Small scaffold represent the pUTD2 plasmid, contaminate
Hanseniaspora taiwanica (nom. inval.)	GCA_030580555.1_ASM3058055v1_genomic.fna	gb|JAKTSY010000224.1|	2347	1793	g002995.m1.yHMPu5000037205_zygotorulaspora_danielsina_210210	24.365	197	2.32e-09	2µ plasmid	Small scaffold represent the pUTD2 plasmid, contaminate
Hanseniaspora taiwanica (nom. inval.)	GCA_030580555.1_ASM3058055v1_genomic.fna	gb|JAKTSY010000224.1|	2413	1526	REP2	100	296	0	2µ plasmid	Small scaffold represent the pUTD2 plasmid, contaminate
Hanseniaspora taiwanica (nom. inval.)	GCA_030580555.1_ASM3058055v1_genomic.fna	gb|JAKTSY010000224.1|	2413	1526	ONH71265.1	95.27	296	0	2µ plasmid	Small scaffold represent the pUTD2 plasmid, contaminate
Hanseniaspora taiwanica (nom. inval.)	GCA_030580555.1_ASM3058055v1_genomic.fna	gb|JAKTSY010000224.1|	2242	2024	g002026.m1.saccharomyces_mikatae	76.712	73	1.94e-24	2µ plasmid	Small scaffold represent the pUTD2 plasmid, contaminate
Hanseniaspora taiwanica (nom. inval.)	GCA_030580555.1_ASM3058055v1_genomic.fna	gb|JAKTSY010000224.1|	2413	1526	AKA10115.1	84.175	297	1.98e-165	2µ plasmid	Small scaffold represent the pUTD2 plasmid, contaminate
Hanseniaspora taiwanica (nom. inval.)	GCA_030580555.1_ASM3058055v1_genomic.fna	gb|JAKTSY010000224.1|	2413	1595	XP_022467370.1	59.341	273	4.49e-82	2µ plasmid	Small scaffold represent the pUTD2 plasmid, contaminate
Hanseniaspora taiwanica (nom. inval.)	GCA_030580555.1_ASM3058055v1_genomic.fna	gb|JAKTSY010000224.1|	2347	1793	g002995.m1.yHMPu5000037205_zygotorulaspora_danielsina_210210	24.365	197	2.32e-09	2µ plasmid	Small scaffold represent the pUTD2 plasmid, contaminate
Hanseniaspora taiwanica (nom. inval.)	GCA_030580555.1_ASM3058055v1_genomic.fna	gb|JAKTSY010000224.1|	75	965	g005193.m1.yHMPu5000034695_lachancea_fermentati_201018	22.623	305	1.02e-11	2µ plasmid	Small scaffold represent the pUTD2 plasmid, contaminate
