## Supplementary material for "Ancient co-option of LTR retrotransposons as yeast centromeres": Table S9

### Sheet: Table S9
Table S9. Summary of Rep1 ortholog dectection in Saccharomycotina
Query ID Rep1 homolog	Best match (S. cerevisiae genome)	Percent identity to best match	Alignment Length (AA)	e-value	Order	notes
g002623.m1.yHMPu5000037906_candida_glucosophila_180604	REP1	100	186	2.84e-136	Serinales	Highly likely a contaminate
REP1 (S. cerevisiae)	REP1	100	373	0	Saccharomycetales	positive control
g001822.m1.yHMPu5000038322_schwanniomyces_polymorphus_var_africanus_170713	REP1	99.576	236	5.45e-177	Serinales	Highly likely a contaminate
g002071.m1.yHMPu5000037906_candida_glucosophila_180604	REP1	99.479	192	3.4e-145	Serinales	Highly likely a contaminate
g002541.m1.yHMPu5000038317_tortispora_sangerardonensis_170713	REP1	98.75	160	1.35e-114	Trigonopsidales	Highly likely a contaminate
g004437.m1.yHDO599_dipodascus_anamola_180604	REP1	98.566	279	0	Dipodascales	Highly likely a contaminate
g003935.m1.yHDO586_kazachstania_humatica_180604	REP1	98.198	111	4.2e-75	Saccharomycetales	Highly likely a contaminate
g004198.m1.yHMPu5000034615_saturnispora_zaruensis_160519	REP1	97.143	175	1.56e-122	Pichiales	Highly likely a contaminate
g001433.m1.yHMPu5000041781_schwanniomyces_occidentalis_var_persoonii_190924	REP1	96.053	152	1.65e-108	Serinales	Highly likely a contaminate
g005104.m1.yHMPu5000035322_Diddensiella_transvaalensis_SPADES	REP1	93.466	352	0	Dipodascales	Highly likely a contaminate
g001789.m1.yHMPu5000041781_schwanniomyces_occidentalis_var_persoonii_190924	REP1	90.805	174	1.24e-110	Serinales	Highly likely a contaminate
g001727.m1.saccharomyces_kudriavzevii	REP1	75	372	0	Saccharomycetales
g005313.m1.saccharomyces_uvarum	REP1	67.143	350	1.28e-173	Saccharomycetales
g000766.m1.yHDO565_zygosaccharomyces_gambellarensis_180604	YGR158C	50	22	1.5	Saccharomycetales	Fragment. blast against 'nr' hits REP1 from Zygosaccharomyces rouxii at 57% identity
g005277.m1.yHAB154_kazachstania_transvaalensis_160519	YKL179C	42.857	35	5.7	Saccharomycetales	blast against 'nr' returns no hits
g000620.m1.yHDO565_zygosaccharomyces_gambellarensis_180604	REP1	37.705	61	6.41e-09	Saccharomycetales
g004605.m1.lachancea_fantastica	YLR384C	36.957	46	0.49	Saccharomycetales	blast against 'nr' hits REP2 from Lachancea fermentati at 41% identity
g004395.m1.yHAB137_kazachstania_africana_160519	YDL105W	36.111	36	0.73	Saccharomycetales	blast against 'nr' hits uncharacterized protein KAFR_0K00160
g004336.m1.yHDO565_zygosaccharomyces_gambellarensis_180604	YPR181C	31.646	79	0.09	Saccharomycetales	blast against 'nr' hits REP1 from Zygosaccharomyces rouxii at 60% identity
g002599.m1.yHMPu5000034881_Torulaspora_pretoriensis_SPADES	REP1	31.325	83	2.05e-06	Saccharomycetales
g003379.m1.yHMPu5000037204_zygotorulaspora_chibaensis_210210	REP1	31.126	151	5.26e-09	Saccharomycetales
g003988.m1.yHMPu5000034869_vanderwaltozyma_polyspora_180604	REP1	30.303	33	1.8	Saccharomycetales
g003852.m1.yHKB289_Vanderwaltozyma_sp_nov_plate33_SPADES	YNR063W	30.233	43	1.5	Saccharomycetales	blast against 'nr' returns no hits
g004548.m1.yHAB147_kazachstania_taianensis_160519	REP1	29.545	88	0.000148	Saccharomycetales
g001620.m1.yHMPu5000034880_torulaspora_globosa_160519	YER080W	29.508	61	2.1	Saccharomycetales	blast against 'nr' hits uncharacterized protein HG536_0C00170
g000841.m1.yHMPu5000034880_torulaspora_globosa_160519	REP1	29.167	48	0.015	Saccharomycetales
g001069.m1.yHMPu5000034711_kluyveromyces_lactis_var_drosophilarum_160519	YLR272C	28.358	67	0.45	Saccharomycetales	blast against 'nr' hits REP1 from Kluyveromyces lactis at 100% identity
g003407.m1.yHMJ407_Torulaspora_sp_nov_plate34_SPADES	YNL098C	28.099	121	4.7	Saccharomycetales	blast against 'nr' hits REP1 from Zygosaccharomyces rouxii at 60% identity
g000508.m1.yHMJ407_Torulaspora_sp_nov_plate34_SPADES	REP1	28.07	114	3e-07	Saccharomycetales
g003984.m1.yHMPu5000034880_torulaspora_globosa_160519	REP1	27.731	119	1.32e-05	Saccharomycetales
g004273.m1.yHMPu5000034880_torulaspora_globosa_160519	REP1	27.731	119	1.32e-05	Saccharomycetales
g002207.m1.yHDO586_kazachstania_humatica_180604	REP1	27.5	80	0.044	Saccharomycetales
g001795.m1.zygosaccharomyces_bailii	YFR006W	26.866	67	1.5	Saccharomycetales	blast against 'nr' hits REP1 from Zygosaccharomyces rouxii at 38% identity
g004270.m1.yHMPu5000034880_torulaspora_globosa_160519	REP1	26.786	112	0.00017	Saccharomycetales
g003425.m1.yHMPu5000026152_Torulaspora_franciscae_SPADES	REP1	26.712	146	7.37e-08	Saccharomycetales
g001746.m1.yHMPu5000026219_lachancea_waltii_180604	REP1	26.042	192	2.03e-09	Saccharomycetales
g001447.m1.yHMPu5000035629_yueomyces_sinensis_180604	REP1	26.036	169	0.005	Saccharomycetales
g001619.m1.yHMPu5000034880_torulaspora_globosa_160519	REP1	25.962	104	9.44e-05	Saccharomycetales
g000889.m1.yHMPu5000034863_zygosaccharomyces_rouxii_180604	REP1	25.893	112	0.16	Saccharomycetales
g006184.m1.yHMPu5000035710_botryozyma_americana_190924	REP1	25.893	112	0.017	Trigonopsidales	Highly likely a contaminate – 97% identical to Zygosaccharomyces bisporus REP1
g003435.m1.yHMJ407_Torulaspora_sp_nov_plate34_SPADES	REP1	25.373	134	0.27	Saccharomycetales
g003723.m1.yHDO565_zygosaccharomyces_gambellarensis_180604	REP1	25.373	134	0.29	Saccharomycetales
g004412.m1.yHMPu5000034865_zygosaccharomyces_kombuchaensis_160519	REP1	24.786	117	9.34e-06	Saccharomycetales
g000552.m1.yHMPu5000026219_lachancea_waltii_180604	YOR019W	24.39	41	2.7	Saccharomycetales	blast against 'nr' hits CAA39903.1
g003380.m1.yHMPu5000037204_zygotorulaspora_chibaensis_210210	REP1	24.118	170	1.2e-09	Saccharomycetales
g003723.m1.yHDO565_zygosaccharomyces_gambellarensis_180604	REP1	23.81	252	0.003	Saccharomycetales
g003435.m1.yHMJ407_Torulaspora_sp_nov_plate34_SPADES	REP1	23.636	220	0.004	Saccharomycetales
g004807.m1.lachancea_fantastica	REP1	23.377	385	1.02e-15	Saccharomycetales
g000551.m1.yHMPu5000026219_lachancea_waltii_180604	REP1	23.342	377	1.33e-16	Saccharomycetales
g000509.m1.yHMPu5000034711_kluyveromyces_lactis_var_drosophilarum_160519	REP1	23.333	60	0.005	Saccharomycetales
g004340.m1.yHMPu5000037204_zygotorulaspora_chibaensis_210210	REP1	22.946	353	7.72e-15	Saccharomycetales
g005193.m1.yHMPu5000034695_lachancea_fermentati_201018	REP1	22.872	376	2.36e-22	Saccharomycetales
g004520.m1.yHMJ407_Torulaspora_sp_nov_plate34_SPADES	REP1	22.611	314	9.26e-09	Saccharomycetales
g000551.m1.yHMPu5000034693_Lachancea_lanzarotensis_SPADES	REP1	22.365	389	2.62e-18	Saccharomycetales
g001322.m1.yHMPu5000034866_zygosaccharomyces_bisporus_160519	REP1	21.429	378	4.83e-16	Saccharomycetales
g003715.m1.yHDO565_zygosaccharomyces_gambellarensis_180604	REP1	21.149	383	1.85e-14	Saccharomycetales
g000468.m1.yHMPu5000034866_zygosaccharomyces_bisporus_160519	REP1	21.101	218	0.002	Saccharomycetales
g004055.m1.yHMPu5000034864_zygosaccharomyces_lentus_170307	REP1	20.608	296	7.32e-07	Saccharomycetales
g003017.m1.yHMPu5000034863_zygosaccharomyces_rouxii_180604	REP1	19.525	379	7.89e-11	Saccharomycetales
