## Supplementary material for "Ancient co-option of LTR retrotransposons as yeast centromeres": Datasets

### Sheet: Data Set1
Species	GenBank assembly
Zygosaccharomyces rouxii	GCA_000026365.1
Torulaspora globosa	GCA_014133895.1
Kluyveromyces lactis	GCA_000002515.1
Eremothecium gossypii	GCA_000091025.4
Lachancea thermotolerans	GCA_000142805.1
Saccharomycodes ludwigii	GCA_020623625.1
Hanseniaspora uvarum	this work
Hanseniaspora vineae	this work
Hanseniaspora occidentalis var. occidentalis	this work

### Sheet: Data Set2
Species	GenBank assembly
Australozyma saopauloensis	GCF_035610405.1
[Ashbya] aceris (nom. inval.)	GCA_000412225.2
[Candida] anglica	GCA_963924405.1
[Candida] boidinii	GCA_037935595.1
[Candida] hispaniensis	GCA_900535975.1
[Candida] zeylanoides	GCA_031851675.1
Blastobotrys aristatus	GCA_946409495.1
Blastobotrys mucifer	GCA_036871495.1
Brettanomyces bruxellensis	GCF_011074885.1
Brettanomyces nanus	GCF_011074865.1
Candida albicans SC5314	GCF_000182965.3
Candida dubliniensis CD36	GCF_000026945.1
Candida orthopsilosis Co 90-125	GCF_000315875.1
Candidozyma auris	GCF_003013715.1
Candidozyma vulturna	GCA_026585945.1
Cyberlindnera fabianii	GCA_022641835.1
Cyberlindnera sargentensis	GCA_020995425.1
Debaryomyces hansenii CBS767	GCF_000006445.2
Eremothecium cymbalariae DBVPG#7215	GCF_000235365.1
Eremothecium gossypii ATCC 10895	GCF_000091025.4
Eremothecium sinecaudum	GCF_001548555.1
Hanseniaspora guilliermondii	GCA_036287555.1
Hanseniaspora menglaensis	GCA_040256855.1
Hanseniaspora meyeri	GCA_030370665.1
Henningerozyma blattae CBS 6284	GCF_000315915.1
Huiozyma naganishii CBS 8797	GCF_000348985.1
Hyphopichia pseudoburtonii	GCA_003856775.1
Kazachstania africana CBS 2517	GCF_000304475.1
Kluyveromyces lactis	GCF_000002515.2
Kluyveromyces marxianus DMKU3-1042	GCF_001417885.1
Komagataella pastoris	GCA_001708105.1
Komagataella phaffii GS115	GCF_000027005.1
Lachancea dasiensis	GCA_900074725.1
Lachancea fermentati	GCA_900074765.1
Lachancea kluyveri NRRL Y-12651	GCA_000149225.2
Lachancea meyersii CBS 8951	GCA_900074715.1
Lachancea mirantina	GCA_900074745.1
Lachancea nothofagi CBS 11611	GCA_900074755.1
Lachancea sp. 'fantastica'	GCA_900074735.1
Lachancea thermotolerans CBS 6340	GCF_000142805.1
Lodderomyces beijingensis	GCF_963989305.1
Lodderomyces elongisporus	GCF_030384665.1
Maudiozyma bulderi	GCA_031590215.1
Metschnikowia aff. pulcherrima	GCA_004217705.1
Metschnikowia reukaufii	GCA_003401635.1
Metschnikowia zobellii	GCA_939531405.1
Monosporozyma servazzii	GCA_033807795.1
Nakaseomyces glabratus	GCF_010111755.1
Naumovozyma castellii	GCF_000237345.1
Naumovozyma dairenensis CBS 421	GCF_000227115.2
Ogataea parapolymorpha DL-1	GCF_000187245.1
Pichia kluyveri	GCA_030062975.1
Pichia kudriavzevii	GCF_003054445.1
Pichia terricola	GCA_030168465.1
Saccharomyces cerevisiae S288C	GCF_000146045.2
Saccharomyces eubayanus	GCF_001298625.1
Saccharomyces jurei	GCA_900290405.1
Saccharomyces kudriavzevii IFO 1802	GCF_947243775.1
Saccharomyces mikatae IFO 1815	GCF_947241705.1
Saccharomyces paradoxus	GCF_002079055.1
Saccharomyces uvarum	GCA_947243795.1
Saccharomycodes ludwigii	GCF_020623625.1
Saccharomycopsis fibuligera	GCA_001936155.1
Saccharomycopsis malanga	GCA_004014935.1
Saccharomycopsis phalluae	GCA_020342235.1
Scheffersomyces stipitis CBS 6054	GCF_000209165.1
Sugiyamaella lignohabitans	GCF_001640025.1
Sungouiella intermedia	GCA_900106115.1
Tetrapisispora phaffii CBS 4417	GCF_000236905.1
Torulaspora delbrueckii	GCF_000243375.1
Torulaspora globosa	GCF_014133895.1
Torulaspora quercuum	GCA_946403475.1
Yamadazyma tenuis	GCF_029203305.1
Yarrowia lipolytica	GCF_014490615.1
Zygosaccharomyces parabailii	GCA_001984395.2
Zygosaccharomyces rouxii	GCF_000026365.1
Zygotorulaspora mrakii	GCF_013402915.1
Hanseniaspora uvarum	this work
Hanseniaspora vineae	this work
Hanseniaspora occidentalis var. occidentalis	this work

### Sheet: Data Set3
Species	Strain	Assembly Accession
Hanseniaspora clermontiae	strain: NRRL Y-27515	GCA_003706385.1
Hanseniaspora clermontiae	strain: NRRL Y-27515	GCA_030567235.1
Hanseniaspora gamundiae	strain: CRUB 1928	GCA_003020785.1
Hanseniaspora guilliermondii	strain: NRRL Y-1625	GCA_004919775.1
Hanseniaspora guilliermondii	strain: NRRL Y-1625	GCA_030567255.1
Hanseniaspora guilliermondii	strain: CBS:18551	GCA_036287555.1
Hanseniaspora guilliermondii	strain: UTAD222	GCA_900119595.1
Hanseniaspora hatyaiensis (nom. inval.)	strain: ZIM2327 Neza Cadez; ST-476	GCA_003708765.1
Hanseniaspora hatyaiensis (nom. inval.)	strain: ZIM 2327, ST-476	GCA_030573555.1
Hanseniaspora jakobsenii	strain: ZIM 2603	GCA_004919785.1
Hanseniaspora jakobsenii	strain: ZIM 2603	GCA_030573515.1
Hanseniaspora lachancei	strain: NRRL Y-27514	GCA_004919765.1
Hanseniaspora lachancei	strain: NRRL Y-27514	GCA_030567275.1
Hanseniaspora lindneri	strain: CBS 285	GCA_019649525.1
Hanseniaspora lindneri	strain: NRRL Y-17531	GCA_030569975.1
Hanseniaspora menglaensis	strain: CBS 16921	GCA_040256855.1
Hanseniaspora meyeri	strain: NRRL Y-27513	GCA_004919825.1
Hanseniaspora meyeri	isolate: APC 12.1	GCA_030370665.1
Hanseniaspora meyeri	strain: NRRL Y-27513	GCA_030567295.1
Hanseniaspora mollemarum	strain: CBS 15034	GCA_019649515.1
Hanseniaspora mollemarum	strain: CBS 15034	GCA_030572935.1
Hanseniaspora mollemarum	strain: CBS 18055	GCA_042466605.1
Hanseniaspora nectarophila	strain: CBS 13383	GCA_004919845.1
Hanseniaspora nectarophila	strain: CBS 13383	GCA_030573495.1
Hanseniaspora occidentalis var. citrica	strain: CBS 6783	GCA_004919885.1
Hanseniaspora occidentalis var. citrica	strain: CBS 6783	GCA_030573535.1
Hanseniaspora occidentalis var. occidentalis	strain: NRRL Y-7946	GCA_004919895.1
Hanseniaspora occidentalis var. occidentalis	strain: NRRL Y-7946	GCA_030567355.1
Hanseniaspora opuntiae	strain: AWRI3578	GCA_001749795.1
Hanseniaspora opuntiae	strain: NRRL Y-27512T	GCA_030567335.1
Hanseniaspora opuntiae		GCA_937859215.1
Hanseniaspora opuntiae		GCA_949610715.1
Hanseniaspora opuntiae		GCA_949610825.1
Hanseniaspora osmophila	strain: AWRI3579	GCA_001747045.1
Hanseniaspora osmophila	strain: NRRL Y-1613	GCA_003707715.2
Hanseniaspora osmophila		GCA_937836975.1
Hanseniaspora pseudoguilliermondii	strain: ZIM213 Neza Cadez	GCA_003708335.1
Hanseniaspora pseudoguilliermondii	strain: CBS 8772	GCA_030573455.1
Hanseniaspora pseudoguilliermondii	strain: R5919	GCA_037041795.1
Hanseniaspora singularis (nom. inval.)	strain: ZIM2326 Neza Cadez; ST-244	GCA_003708365.1
Hanseniaspora singularis (nom. inval.)	strain: NRRL Y-63757	GCA_030565715.1
Hanseniaspora sp. CRUB 1602	strain: CRUB 1602	GCA_004919795.1
Hanseniaspora sp. CRUB 1602	strain: CRUB 1602, ZIM 2538	GCA_030573575.1
Hanseniaspora taiwanica (nom. inval.)	strain: CBS 11434	GCA_030580555.1
Hanseniaspora thailandica (nom. inval.)	strain: ZIM 2325	GCA_004919915.1
Hanseniaspora thailandica (nom. inval.)	strain: ZIM 2325, ST-464	GCA_030573475.1
Hanseniaspora thailandica (nom. inval.)	strain: R80-11	GCA_037041975.1
Hanseniaspora uvarum	strain: 34-9	GCA_000775265.3
Hanseniaspora uvarum	strain: AWRI3580	GCA_001747055.1
Hanseniaspora uvarum	strain: AWRI3581	GCA_002894425.1
Hanseniaspora uvarum	strain: CBA6001	GCA_003243715.1
Hanseniaspora uvarum	strain: NRRL Y-1614	GCA_004919925.1
Hanseniaspora uvarum	strain: H4	GCA_009805715.1
Hanseniaspora uvarum	strain: H20	GCA_009805765.1
Hanseniaspora uvarum	strain: H2	GCA_009805785.1
Hanseniaspora uvarum	isolate: B079	GCA_018105805.1
Hanseniaspora uvarum	strain: QTX-C10	GCA_030180015.1
Hanseniaspora uvarum	strain: NRRL Y-1614	GCA_030567315.1
Hanseniaspora uvarum	strain: HU-10	GCA_037102615.1
Hanseniaspora uvarum	strain: YT-35	GCA_040113365.1
Hanseniaspora uvarum		GCA_937857875.1
Hanseniaspora uvarum		GCA_949640725.1
Hanseniaspora uvarum DSM 2768	strain: DSM 2768	GCA_000968475.1
Hanseniaspora valbyensis	strain: NRRL Y-1626T	GCA_030567375.1
Hanseniaspora valbyensis NRRL Y-1626	strain: NRRL Y-1626	GCA_001664025.1
Hanseniaspora vineae	strain: T02/19AF	GCA_000585475.3
Hanseniaspora vineae	strain: T02/05AF	GCA_002141495.2
Hanseniaspora vineae	strain: NRRL Y-17529	GCA_004919945.1
Hanseniaspora vineae	strain: NRRL Y-17529	GCA_030580215.1
Saccharomycodes ludwigii	strain: UTAD17	GCA_016806925.1
Saccharomycodes ludwigii	strain: NBRC 1723	GCA_020623605.1
Saccharomycodes ludwigii	strain: Sdl-122	GCA_020623615.1
Saccharomycodes ludwigii	strain: NBRC 1722	GCA_020623625.1
Saccharomycodes ludwigii	strain: NRRL Y-12793	GCA_030570655.1
Saccharomycodes ludwigii	strain: UTAD17	GCA_900491785.1
Saccharomycodes ludwigii	strain: NBRC 1722	GCF_020623625.1
