## Supplementary material for "Ancient co-option of LTR retrotransposons as yeast centromeres": Table S6

### Sheet: Sheet1
Supplemental Table 6. Local DNA alignments between Sa. ludwigii centromeres
Query1	Query2	Alignment length (Q1/Q2 bp)	E-value	% Identity	% Gaps
CEN2 CDEII	CEN3 CDEII	461/474	4.16084e-22	62
CEN2 CDEII	CEN7 CDEII	225/229	0.0082069	64	10
CEN3 CDEII	CEN6 CDEII	164/151	0.00115176	63	16
CEN3 CDEII	CEN6 CDEII	134/134	0.00147219	66	7
CEN3 CDEII	CEN1 CDEII	544/546	6.96128e-17	58	17
CEN4 LTR/CDEII	CEN3 LTR	269/263	1.68999e-36	69	5
CEN6 CDEII	CEN2 CDEII	274/290	0.000264088	63	17
CEN6 CDEII	CEN3 CDEII	171/181	0.00392982	61	19
CEN6 CDEII	CEN5 CDEII	238/235	0.017139	63
notes:
Searches were performed using the YASS genomic similarity search tool.
