## Supplementary material for "Ancient co-option of LTR retrotransposons as yeast centromeres": Table S4

### Sheet: Sheet1
Supplemental Table 4. Interpro entries matching Ndc10 domain strucutre.
Domain architectures	No. entries	represented by	Interpro entries	notes
Canonical	52	P32504	IPR049055 - IPR031872 - IPR022210	This group represents the Saccharomycetales and Saccharomycodales Ndc10 homologs
Lacking IPR049055	466	Q870I9	IPR031872 - IPR022210	Certain entries in this group while not labeled as having IPR049055, indeed have a predicted lambda integrase-like, N-terminal domain, such as the entry A0A8X7MQG2
