## Supplementary material for "Ancient co-option of LTR retrotransposons as yeast centromeres": Table S3

### Sheet: Sheet1
Supplementary Table 3. List of Plasmids used
Plasmid	Name	markers	Description	Source	Notes
pMAH873	Cse4(1-60)::mNeonGreen::Cse4(61-222)-HphMX	Kan / HphMX	[pKMV-Cse4(1-60)::mNeonGreen::Cse4(61-222)_Huva_TEF1_Pro-hphMX-Huva_TEF1_Ter]	This work	See supplemental notes for details
–	pJJ3252	Kan / Leu2	[pJJ3252-Huva-Leu2-Huva-ARS]	Heinisch et al. 2023	H. uvarum ARS/LEU2 vector
pMAH846	pJJ3252-CEN4	Kan / Leu2	[pJJ3252-Huva-CEN4]	This work	See supplemental notes for details
pMAH858	pJJ3252-CEN4-∆left	Kan / Leu2		This work	See supplemental notes for details
pMAH860	pJJ3252-CEN4-∆right	Kan / Leu2		This work	See supplemental notes for details
pMAH862	pJJ3252-CEN4-∆left-right (mCEN4)	Kan / Leu2		This work	See supplemental notes for details
pMAH866	pJJ3252-CEN4-∆CDEII	Kan / Leu2		This work	See supplemental notes for details
pMAH919	pJJ3252-mCEN4-CDEII-scrambled	Kan / Leu2		This work	See supplemental notes for details
pMAH916	pJJ3252-mCEN4-CAM-scrambled	Kan / Leu2		This work	See supplemental notes for details
pMAH840	pJJ3252-CEN1	Kan / Leu2	[pJJ3252-Huva-CEN1]	This work	2195 bp region containing CEN1
pMAH842	pJJ3252-CEN2	Kan / Leu2	[pJJ3252-Huva-CEN2]	This work	1216 bp region containing CEN2
pMAH844	pJJ3252-CEN3	Kan / Leu2	[pJJ3252-Huva-CEN3]	This work	1465 bp region containing CEN3
pMAH848	pJJ3252-CEN5	Kan / Leu2	[pJJ3252-Huva-CEN5]	This work	795 bp region containing CEN5
pMAH850	pJJ3252-CEN6	Kan / Leu2	[pJJ3252-Huva-CEN6]	This work	1647 bp region containing CEN6
pMAH852	pJJ3252-CEN7	Kan / Leu2	[pJJ3252-Huva-CEN7]	This work	1833 bp region containing CEN7
