## Supplementary material for "Ancient co-option of LTR retrotransposons as yeast centromeres": Table S2

### Sheet: Sheet1
Supplementary Table 2. List of Strains used
Strain no.	Name	MAT	Genotype	Plasmid	Markers	Reference	notes
yMAH1391	Hansenisapora uvarum	–	–	–	–	NRRL-Y1614	(type strain)
yMAH1396	Hansenisapora vineae	–	–	–	–	NRRL-Y17529	(type strain)
yMAH1400	Hansenisapora occidentalis var. occidentalis	–	–	–	–	NRRL-Y7946	(type strain)
yMAH1464	H. uvarum strain HHO44	–	Huleu2::loxP/Huleu2::loxP	–	–	Heinisch et al. 2023	H. uvarum leu2 auxotroph
yMAH1509 → yMAH1515	H. uvarum Cse4-mNeonGreen strain	–	Huleu2::loxP/Huleu2::loxP Cse4(1-60)::mNeonGreen::Cse4(61-222)-hphMX	–	HygR	this work	H. uvarum Cse4 (CENP-A) mNeonGreen tag
