## Supplementary material for "Ancient co-option of LTR retrotransposons as yeast centromeres": Table S1

### Sheet: Sheet1
Genome assembly	HuvaT2T	HoccT2T	HvinT2T
species	Hanseniaspora uvarum	Hanseniaspora occidentalis var. occidentalis	Hanseniaspora vineae
strain	NRRL-Y1614	NRRL Y-7946	NRRL Y-17529
no. nanopore reads	22795	35293	45480
read N50	9906	11889	6566
bases (bp)	132904542	238663622	191526710
coverage	15x	21x	17x
Number of scaffolds	8	8	8
Total size of nuclear scaffolds (bp)	9034770	11597263	12321893
Mitochrondrial genome size (bp)	26226	26805	36927
Longest scaffold	1985881	2318322	2447678
N50	1512396	1705107	1893144
L50	3	3	3
GC (%)	32.17	37.54	34.87
BUSCO Complete: Fragment: Missing:	C:80.7% F:1.8% M:17.5%	C:96.4% F:0.7% M:2.9%	C:95.4% F:0.7% M:2.8%
Illumina data set used (SRA Run No.)	SRR8830817	SRR8830815	SRR8830816
