## Supplementary material for "Ancient co-option of LTR retrotransposons as yeast centromeres": Table S8

### Sheet: Sheet1
Species	Order	Chromosome Label	Ref	Position (bp)	Size (bp)	Notes
Cyberlindnera sargentensis	Phaffomycetales	chromosome I	CP083464.1	581,605 – 588,554	6950
Cyberlindnera sargentensis	Phaffomycetales	chromosome II	CP083465.1	511,491 – 515,852	4362
Cyberlindnera sargentensis	Phaffomycetales	chromosome III	CP083466.1	408,946 – 416,321	7376
Cyberlindnera sargentensis	Phaffomycetales	chromosome IV	CP083467.1	414,167 – 419,562	5396
Cyberlindnera sargentensis	Phaffomycetales	chromosome V	CP083468.1	983,392 – 992,261	8870
Cyberlindnera sargentensis	Phaffomycetales	chromosome VI	CP083469.1	1,050,361 – 1,056,591	6231
Cyberlindnera sargentensis	Phaffomycetales	chromosome VII	CP083470.1	109,482 – 116,791	7310
Cyberlindnera fabianii	Phaffomycetales	chromosome 1	CP048715.1	1,215,041 – 1,224,328	9288
Cyberlindnera fabianii	Phaffomycetales	chromosome 2	CP048716.1	932,235 – 943,647	11413
Cyberlindnera fabianii	Phaffomycetales	chromosome 3	CP048717.1	1,462,647 – 1,470,895	8249
Cyberlindnera fabianii	Phaffomycetales	chromosome 4	CP048718.1	1,063,207 – 1,073,908	10702
Cyberlindnera fabianii	Phaffomycetales	chromosome 5	CP048719.1	180,034 – 189,21	9180
Cyberlindnera fabianii	Phaffomycetales	chromosome 6	CP048720.1	492,967 – 528,890	35924
Cyberlindnera fabianii	Phaffomycetales	chromosome 7	CP048721.1			No obvious LTR/Ty5 cluster; likely incorrectly labeled a chromosome, likely un-scaffolded contig
Cyberlindnera fabianii	Phaffomycetales	chromosome 8	CP048722.1	161,263 – 165,611	4349
Cyberlindnera fabianii	Phaffomycetales	chromosome 9	CP048723.1	342,996 – 356,775	13780
Cyberlindnera fabianii	Phaffomycetales	chromosome 10	CP048724.1			No obvious LTR/Ty5 cluster; likely incorrectly labeled a chromosome, likely un-scaffolded contig
Cyberlindnera fabianii	Phaffomycetales	chromosome 11	CP048725.1			No obvious LTR/Ty5 cluster; likely incorrectly labeled a chromosome, likely un-scaffolded contig
Cyberlindnera fabianii	Phaffomycetales	chromosome 12	CP048726.1			No obvious LTR/Ty5 cluster; likely incorrectly labeled a chromosome, likely un-scaffolded contig
Cyberlindnera fabianii	Phaffomycetales	chromosome 13	CP048727.1			No obvious LTR/Ty5 cluster; likely incorrectly labeled a chromosome, likely un-scaffolded contig
Cyberlindnera fabianii	Phaffomycetales	chromosome 14	CP048729.1			No obvious LTR/Ty5 cluster; very small contig (<50 Kb), likely un-scaffolded contig
Cyberlindnera fabianii	Phaffomycetales	chromosome 15	CP048730.1			No obvious LTR/Ty5 cluster; very small contig (<50 Kb), likely un-scaffolded contig
Cyberlindnera fabianii	Phaffomycetales	chromosome 16	CP048731.1			No obvious LTR/Ty5 cluster; very small contig (<50 Kb), likely un-scaffolded contig
Saccharomycopsis malanga	Ascoideales	chromosome 1	CP025321.1	1,597,922 – 1,646,962	49041
Saccharomycopsis malanga	Ascoideales	chromosome 2	CP025322.1	2,460,522 – 2,503,789	43268
Saccharomycopsis malanga	Ascoideales	chromosome 3	CP025323.1	1,806,627 – 1,851,015	44289
Saccharomycopsis malanga	Ascoideales	chromosome 4	CP025324.1	1,612,558 – 1,647,269	34712
Saccharomycopsis malanga	Ascoideales	chromosome 5	CP025325.1	430,873 – 466,176	35304
Saccharomycopsis malanga	Ascoideales	chromosome 6	CP025326.1	266,641 – 317,967	51327
Saccharomycopsis phalluae	Ascoideales	chromosome 1	CP073212.1	2,048,838 – 2,143,603	102766
Saccharomycopsis phalluae	Ascoideales	chromosome 2	CP073213.1	378,721 – 436,750	58030
Saccharomycopsis phalluae	Ascoideales	chromosome 3	CP073214.1	1,677,944 – 1,720,053	42110
Saccharomycopsis phalluae	Ascoideales	chromosome 4	CP073215.1	384,356 – 447,004	62649
Saccharomycopsis phalluae	Ascoideales	chromosome 5	CP073216.1	1,169,552 – 1,218,454	48903
Saccharomycopsis phalluae	Ascoideales	chromosome 6	CP073217.1	215,182 – 296,712	81531
Saccharomycopsis phalluae	Ascoideales	chromosome 7	CP073218.1	1,100,137 – 1,150,568	50432
Pichia terricola	Pichiales	chromosome V	CP099441.1	180,223 – 228,674	48452
Pichia terricola	Pichiales	chromosome I	CP099442.1	741,642 – 770,838	29197
Pichia terricola	Pichiales	chromosome IV	CP099443.1	1,466,263 – 1,491,229	24967
Pichia terricola	Pichiales	chromosome III	CP099444.1	1,877,378 – 1,904,394	27017
Pichia terricola	Pichiales	chromosome II	CP099445.1	2,156,586 – 2,198,083	41498
